# Therapeutic role of recurrent ESR1-CCDC170 gene fusions in breast cancer endocrine resistance

**DOI:** 10.1101/2020.06.26.149948

**Authors:** Li Li, Ling Lin, Jamunarani Veeraraghavan, Yiheng Hu, Xian Wang, Sanghoon Lee, Ying Tan, Rachel Schiff, Xiao-Song Wang

## Abstract

**Background:** Endocrine therapy is the most common treatment for estrogen receptor (ER)-positive breast cancer, but its effectiveness is limited by high rates of primary and acquired resistance. There are likely many genetic causes and recent studies suggest the important role of *ESR1* mutations and fusions in endocrine resistance. Previously we reported a recurrent *ESR1* fusion called *ESR1-CCDC170* in 6-8% of the luminal B breast cancers that has a worse clinical outcome after endocrine therapy. Despite being the most frequent *ESR1* fusion, its functional role in endocrine resistance have not been studied *in vivo*, and the engaged mechanism and therapeutic relevance remain uncharacterized.

**Methods:** The endocrine sensitivities of HCC1428 or T47D breast cancer cells following genetic perturbations of ESR1-CCDC170 were assessed using clonogenic assays and/or xenograft mouse models. The underlying mechanisms were investigated by reverse phase protein array, western blotting, immunoprecipitation, and bimolecular fluorescence complementation assays. The sensitivity of ESR1-CCDC170 expressing breast cancer cells to concomitant treatments of tamoxifen and HER/SRC inhibitors was assessed by clonogenic assays.

**Results:** Our results suggested that different *ESR1-CCDC170* fusions endow different levels of reduced endocrine sensitivity *in vivo*, resulting in significant survival disadvantages. Further investigation revealed a novel mechanism that ESR1-CCDC170 binds to HER2/HER3/SRC and activates SRC/PI3K/AKT signaling. Silencing of ESR1-CCDC170 in the fusion-positive cell line, HCC1428, downregulates HER2/HER3, represses pSRC/pAKT, and improves endocrine sensitivity. More important, breast cancer cells expressing ectopic or endogenous ESR1-CCDC170 are highly sensitive to treatment regimens combining endocrine agents with the HER2 inhibitor lapatinib and/or the SRC inhibitor dasatinib.

**Conclusion:** ESR1-CCDC170 may endow breast cancer cell survival under endocrine therapy via maintaining/activating HER2/HER3/SRC/AKT signaling which implies a potential therapeutic strategy for managing these fusion positive tumors.
