## Additional File 10 for "Therapeutic role of recurrent ESR1-CCDC170 gene fusions in breast cancer endocrine resistance"

### Sheet: SupplementaryTable1
Additional file 1. The normalized RPPA data generated in this study.
AB_ID	AB_name	Slide_file	Gene_ID	Swiss_ID	TargetProtein	Phospho/total	AntibodyType	TargetName	151	152	153	154	155	156
AB_ID	AB_name	Slide_file	Gene_ID	Swiss_ID	TargetProtein	Phospho/total	AntibodyType	TargetName	HCC1428_siCtl	HCC1428_siCtl	HCC1428_siCtl	HCC1428_siE2-E10	HCC1428_siE2-E10	HCC1428_siE2-E10
1	14-3-3zeta|gamma|eta_R_V	2015-05-11_GBL 9040071_390PMT_11R_1433ZetaGammaEta_Ab1_A1.gpr	YWHAZ	P63104	14-3-3zeta|gamma|eta	total	R_V	14-3-3zeta|gamma|eta-total	1987.92	2050.04	1930.81	2006.42	1941.59	2019.7
2	Akt_R_V	2015-05-11_GBL 9040072_390PMT_12R_Akt_Ab2_A1.gpr	AKT1,AKT2,AKT3	Q9Y243,P31751,P31749	Akt	total	R_V	Akt-total	10419.6	11772.8	10714.5	14045.3	15562	16984.7
3	p-Akt(S473)_R_V	2015-05-11_GBL 9040073_390PMT_13R_pAktS473_Ab3_A1.gpr	AKT1, AKT2, AKT3	P31749	Akt	pS473	R_V	Akt-pS473	29.734	30.386	22.052	37.331	6.738	26.483
4	p-Akt(T308)_R_V	2015-05-11_GBL 9040074_390PMT_14R_pAktT308_Ab4_A1.gpr	AKT1, AKT2, AKT3	P31749	Akt	pT308	R_V	Akt-pT308	325.28	415.412	392.487	326.306	343.624	375.977
5	ALDH_M_V	2015-05-20_GBL 9040259_390PMT_199M_ALDH_Ab5_A1.gpr	ALDH1A1	P00352	ALDH	total	M_V	ALDH-total	1	1	1	1	1	1
6	ALDH2_M_V	2015-05-20_GBL 9040260_390PMT_200M_ALDH2_Ab6_A1.gpr	ALDH2	P05091	ALDH2	total	M_V	ALDH2-total	1184.73	1214.56	1299.73	1081.12	1148.33	1130.54
7	ALK(D5F3)XP_R_V	2015-05-11_GBL 9040075_390PMT_15R_ALK_Ab7_A1.gpr	ALK	Q9UM73	ALK(D5F3)XP	total	R_V	ALK(D5F3)XP-total	140.777	224.635	229.341	167.671	166.197	216.469
8	p-ALK(3B4)(Y1586)_R_V	2015-05-11_GBL 9040076_390PMT_16R_pALKY1586_Ab8_A1.gpr	ALK	Q9UM73	ALK(3B4)	pY1586	R_V	ALK(3B4)-pY1586	2635.3	3073.08	2761.62	2665.6	2821.68	2757.67
9	p-ALK(Y1604)_R_V	2015-05-11_GBL 9040077_390PMT_17R_pALKY1604_Ab9_A1.gpr	ALK	Q9UM73	ALK	pY1604	R_V	ALK-pY1604	196.456	274.491	252.313	242.083	229.111	257.92
11	p-AMPKa(40H9)(T172)_R_V	2015-05-11_GBL 9040078_390PMT_18R_pAMPKaT172_Ab11_A1.gpr	PRKAA1, PRKAA2	Q13131,P54646	AMPKa(40H9)	pT172	R_V	AMPKa(40H9)-pT172	2593.7	3124.71	2347.8	4865.82	4592.91	5194.35
12	p-AMPKa1(S485)_R_V	2015-05-11_GBL 9040079_390PMT_19R_pAMPKa1S485_Ab12_A1.gpr	PRKAA1	Q13131	AMPKa1	pS485	R_V	AMPKa1-pS485	207.966	335.976	371.72	290.726	412.242	482.895
13	p-AMPKb1(S108)_R_V	2015-05-11_GBL 9040080_390PMT_20R_pAMPKb1S108_Ab13_A1.gpr	PRKAB1	Q9Y478	AMPKb1	pS108	R_V	AMPKb1-pS108	159.289	271.515	283.463	227.312	245.927	267.131
15	Annexin1_R_V	2015-05-11_GBL 9040081_390PMT_21R_AnnexinI_Ab15_A1.gpr	ANXA1	P04083	Annexin1	total	R_V	Annexin1-total	227.162	279.555	400.794	279.413	255.411	398.3
18	ATM_R_V	2015-05-11_GBL 9040082_390PMT_22R_ATM_Ab18_A1.gpr	ATM	Q13315	ATM	total	R_V	ATM-total	1340.58	1864.71	2309.24	1481.91	1998.48	2346.33
19	p-ATM(S1981)_M_V	2015-05-20_GBL 9040261_390PMT_201M_pATMS1981_Ab19_A1.gpr	ATM	Q13315	ATM	pS1981	M_V	ATM-pS1981	4604.26	5257.8	4996.27	4854.29	4835.87	4832.51
20	ATR_R_V	2015-05-11_GBL 9040083_390PMT_23R_ATR_Ab20_A1.gpr	ATR	Q13535	ATR	total	R_V	ATR-total	42.66	183.615	258.543	82.58	114.263	215.012
21	p-ATR(S428)_R_V	2015-05-11_GBL 9040084_390PMT_24R_pATRS428_Ab21_A1.gpr	ATR	Q13535	ATR	pS428	R_V	ATR-pS428	212.232	534.801	648.953	223.983	430.165	633.286
22	p-AuroraA(T288)/B(T232)/C(T198)_R_V	2015-05-21_GBL 9040304_390PMT_244R_pAuroraaT288bT232cT198_Ab22_A1.gpr	AURKA,AURKB,AURKC	Q9UQB9,Q96GD4,O14965	AuroraA(T288)/B(T232)/C	pT198	R_V	AuroraA(T288)/B(T232)/C-pT198	1650.46	1891.41	2775.44	1577.1	1554.1	2412.1
23	AuroraA/AIK_R_V	2015-05-11_GBL 9040086_390PMT_26R_AuroraAAIK_Ab23_A1.gpr	AURKA,AURKB,AURKC	Q9UQB9,Q96GD4,O14965	AuroraA/AIK	total	R_V	AuroraA/AIK-total	1096.35	2115.56	2360.11	856.34	1811.4	2642.41
24	Axl_M_V	2015-05-20_GBL 9040262_340PMT_202M_Axl_Ab24_A1.gpr	AXL	P30530	Axl	total	M_V	Axl-total	14877.9	16521.3	16815.9	14551.9	15788.8	16104.1
25	p-Axl(D12B2)(Y702)_R_V	2015-05-11_GBL 9040087_390PMT_27R_pAxlY702_Ab25_A1.gpr	AXL	P30530	Axl(D12B2)	pY702	R_V	Axl(D12B2)-pY702	1	1	19.728	1	1	32.898
26	Bad_R_V	2015-05-11_GBL 9040088_390PMT_28R_Bad_Ab26_A1.gpr	BAD	Q92934	Bad	total	R_V	Bad-total	5448.7	7343.67	8885.99	4587.13	6097.37	6856.88
27	p-Bad(S112)_R_V	2015-05-11_GBL 9040089_390PMT_29R_pBadS112_Ab27_A1.gpr	BAD	Q92934	Bad	pS112	R_V	Bad-pS112	828.663	1182.03	1601.1	720.592	1007.08	1401.29
28	p-Bad(S136)_R_V	2015-05-11_GBL 9040091_390PMT_31R_pBadS136_Ab28_A1.gpr	BAD	Q92934	Bad	pS136	R_V	Bad-pS136	189.835	475.041	630.263	244.345	504.1	699.082
29	p-Bad(S155)_R_V	2015-05-11_GBL 9040092_390PMT_32R_pBadS155_Ab29_A1.gpr	BAD	Q92934	Bad	pS155	R_V	Bad-pS155	959.841	1847.49	2143.1	760.185	1132.55	1404.04
30	Bak_R_V	2015-05-21_GBL 9040305_390PMT_245R_Bak_Ab30_A1.gpr	BAK1	Q16611	Bak	total	R_V	Bak-total	17541.9	19003.5	25960.1	20427.8	19179.5	19336.8
31	Bax_R_V	2015-05-11_GBL 9040094_390PMT_34R_Bax_Ab31_A1.gpr	BAX	Q07812	Bax	total	R_V	Bax-total	3596.2	5644.78	7195.59	3898.21	5055.56	5436.39
33	p-Bcl2(5H2)(S70)_R_V	2015-05-11_GBL 9040095_390PMT_35R_pBcl2S70_Ab33_A1.gpr	BCL2	P10415	Bcl2(5H2)	pS70	R_V	Bcl2(5H2)-pS70	114.114	491.247	669.72	247.739	520.903	782.501
34	p-Bcl2(T56)_R_V	2015-05-11_GBL 9040096_390PMT_36R_pBcl2T56_Ab34_A1.gpr	BCL2	P10415	Bcl2	pT56	R_V	Bcl2-pT56	451.125	909.567	1141.12	469.46	780.795	1038.64
35	Bcl-xL_R_V	2015-05-11_GBL 9040097_390PMT_37R_BclxL_Ab35_A1.gpr	BCL2L1	Q07817	Bcl-xL	total	R_V	Bcl-xL-total	1	1	68.529	1	1	89.811
36	BRCA1_R_V	2015-05-11_GBL 9040098_390PMT_38R_BRCA1_Ab36_A1.gpr	BRCA1	P38398	BRCA1	total	R_V	BRCA1-total	361.54	626.973	887.768	274.888	612.762	784.851
37	BRCA2_R_V	2015-05-11_GBL 9040099_390PMT_39R_BRCA2_Ab37_A1.gpr	BRCA2	P51587	BRCA2	total	R_V	BRCA2-total	5924.35	8399.82	9091.58	4854.1	6958.82	7989.5
39	N-Cadherin_R_V	2015-05-12_GBL 9040102_390PMT_42R_CadherinN_Ab39_A1.gpr	CDH2	P190223	N-Cadherin	total	R_V	N-Cadherin-total	1	1	1	18.198	1	1
41	Caspase-3_R_V	2015-05-12_GBL 9040103_390PMT_43R_Caspase3_Ab41_A1.gpr	CASP3	P42574	Caspase-3	total	R_V	Caspase-3-total	1787.53	1800.02	1824.08	2622.79	2523.51	2869.61
42	p-B-Catenin(S33/37/T41)_R_V	2015-05-12_GBL 9040104_390PMT_44R_pBetaCateninS33S37T41_Ab42_A1.gpr	CTNNB1	P35222	B-Catenin	pS33/37/T41	R_V	B-Catenin-pS33/37/T41	425.803	448.46	407.29	388.111	376.658	397.827
43	Caveolin-1(D46G3)XP_R_V	2015-05-12_GBL 9040105_390PMT_45R_Caveolin1_Ab43_A1.gpr	CAV1	Q03135	Caveolin-1(D46G3)XP	total	R_V	Caveolin-1(D46G3)XP-total	504.851	500.721	490.237	490.209	490.557	474.457
44	p-Caveolin-1(EPR2288Y)(Y14)_R_V	2015-05-12_GBL 9040106_390PMT_46R_pCaveolin1Y14_Ab44_A1.gpr	CAV1	Q03135	Caveolin-1(EPR2288Y)	pY14	R_V	Caveolin-1(EPR2288Y)-pY14	2704.48	2789.59	2622.18	2465.02	2027.64	2149.43
45	CD24(FL-80)_R_V	2015-05-12_GBL 9040107_390PMT_47R_CD24_Ab45_A1.gpr	CD24	P25063	CD24(FL-80)	total	R_V	CD24(FL-80)-total	3513.74	3779.45	3634.77	3113	3455.33	3246.91
46	CD24Ab2(SN3b)_M_V	2015-05-20_GBL 9040263_390PMT_203M_CD24_Ab46_A1.gpr	CD24	P25063	CD24Ab2(SN3b)	total	M_V	CD24Ab2(SN3b)-total	416.866	397.969	378.735	393.106	386.047	417.404
48	p-Chk1(S345)_R_V	2015-05-12_GBL 9040108_390PMT_48R_pChk1S345_Ab48_A1.gpr	CHEK1	O14757	Chk1	pS345	R_V	Chk1-pS345	122.49	107.87	97.395	96.677	116.178	69.291
49	Chk2(1C12)_M_V	2015-05-20_GBL 9040264_390PMT_204M_Chk2_Ab49_A1.gpr	CHEK2	O96017	Chk2(1C12)	total	M_V	Chk2(1C12)-total	2297.51	2700.15	2808.24	2527.11	2838.64	3397.36
50	p-Chk2(S33/35)_R_V	2015-05-12_GBL 9040109_390PMT_49R_pChk2S33S35_Ab50_A1.gpr	CHEK2	O96017	Chk2	pS33/35	R_V	Chk2-pS33/35	155.625	133.839	92.044	126.335	111.644	89.151
52	Claudin-1_R_V	2015-05-12_GBL 9040111_390PMT_51R_Claudin1_Ab52_A1.gpr	CLDN1	O95832	Claudin-1	total	R_V	Claudin-1-total	867.416	1000.45	1020.72	1072.55	1331.42	1367.9
53	Claudin-7_R_V	2015-05-12_GBL 9040112_390PMT_52R_Claudin7_Ab53_A1.gpr	CLDN7	O95471	Claudin-7	total	R_V	Claudin-7-total	7240.76	4198.4	4388.74	4457.7	2615	2583.15
54	c-Met_R_V	2015-05-12_GBL 9040113_390PMT_53R_cMet_Ab54_A1.gpr	MET	P08581	c-Met	total	R_V	c-Met-total	2100.43	2367.05	2501.17	1818.77	1872.41	1977.19
56	p-c-Myc(T58)_R_V	2015-05-12_GBL 9040114_390PMT_54R_pcMycT58_Ab56_A1.gpr	MYC	P01106	c-Myc	pT58	R_V	c-Myc-pT58	2086.86	2145.38	2216.17	2118.71	2282.43	2271.08
57	Cox-2_M_V	2015-05-20_GBL 9040265_390PMT_205M_Cox2_Ab57_A1.gpr	MT-CO2	P00403	Cox-2	total	M_V	Cox-2-total	291.278	242.812	255.904	271.477	260.109	258.865
60	DKK1_R_V	2015-05-12_GBL 9040115_390PMT_55R_DKK1_Ab60_A1.gpr	DKK1	O94907	DKK1	total	R_V	DKK1-total	135.962	171.793	187.162	129.439	152.617	158.152
61	EGFR(D38B1)XP_R_V	2015-05-12_GBL 9040116_390PMT_56R_EGFR_Ab61_A1.gpr	EGFR	P00533	EGFR(D38B1)XP	total	R_V	EGFR(D38B1)XP-total	6131.99	5082.92	5910.49	5272.87	6030.67	5802.53
62	EGFR(L858R)_R_V	2015-05-12_GBL 9040117_390PMT_57R_EGFRL858R_Ab62_A1.gpr	EGFR	P00533	EGFR(L858R)	total	R_V	EGFR(L858R)-total	93.163	79.904	69.568	93.105	93.393	82.433
63	p-EGFR(S1046/1047)_R_V	2015-05-12_GBL 9040118_390PMT_58R_pEGFRS1046S1047_Ab63_A1.gpr	EGFR	P00533	EGFR	pS1046/1047	R_V	EGFR-pS1046/1047	113.969	144.702	164.83	104.639	118.449	156.502
64	p-EGFR(Y1045)_R_V	2015-05-12_GBL 9040119_390PMT_59R_pEGFRY1045_Ab64_A1.gpr	EGFR	P00533	EGFR	pY1045	R_V	EGFR-pY1045	83.08	110.866	86.692	75.067	102.504	101.84
65	p-EGFR(Y1148)_R_V	2015-05-12_GBL 9040120_390PMT_60R_pEGFRY1148_Ab65_A1.gpr	EGFR	P00533	EGFR	pY1148	R_V	EGFR-pY1148	116.99	140.519	124.152	106.913	154.895	115.303
66	p-EGFR(Y1173)_R_V	2015-05-12_GBL 9040121_390PMT_61R_pEGFRY1173_Ab66_A1.gpr	EGFR	P00533	EGFR	pY1173	R_V	EGFR-pY1173	375.005	394	427.174	328.177	430.489	418.926
67	p-EGFR(53A5)(Y1173)_R_V	2015-05-12_GBL 9040122_390PMT_62R_pEGFRY1173_Ab67_A1.gpr	EGFR	P00533	EGFR(53A5)	pY1173	R_V	EGFR(53A5)-pY1173	892.719	1076.93	1109.17	819.303	1023.69	1132.89
68	p-EGFR(D7A5)XP(Y1068)_R_V	2015-05-12_GBL 9040123_390PMT_63R_pEGFRY1068_Ab68_A1.gpr	EGFR	P00533	EGFR(D7A5)XP	pY1068	R_V	EGFR(D7A5)XP-pY1068	250.067	287.114	304.072	228.315	281.343	310.182
69	Ezh2(D2C9)XP_R_V	2015-05-12_GBL 9040124_390PMT_64R_Ezh2_Ab69_A1.gpr	EZH2	Q15910	Ezh2(D2C9)XP	total	R_V	Ezh2(D2C9)XP-total	5610.49	5908.99	6163.28	4362.02	4970.89	4931.41
70	FGFR1(D8E4)XP_R_V	2015-05-12_GBL 9040125_390PMT_65R_FGFR1_Ab70_A1.gpr	FGFR1	P11362	FGFR1(D8E4)XP	total	R_V	FGFR1(D8E4)XP-total	245.946	298.042	343.296	239.296	348.854	397.257
72	FoxO1(C29H4)_R_V	2015-05-12_GBL 9040126_390PMT_66R_FoxO1_Ab72_A1.gpr	FOXO1	Q12778	FoxO1(C29H4)	total	R_V	FoxO1(C29H4)-total	1283.35	1200.18	1192.93	1519.09	1749.99	1761.74
73	FSP1/S100A4_R_V	2015-05-12_GBL 9040127_390PMT_67R_FSP1S100A4_Ab73_A1.gpr	S100A4	P26447	FSP1/S100A4	total	R_V	FSP1/S100A4-total	380.213	281.862	297.426	356.665	289.753	307.759
74	GATA3_M_V	2015-05-20_GBL 9040266_340PMT_206M_GATA3_Ab74_A1.gpr	GATA3	P23771	GATA3	total	M_V	GATA3-total	28373.3	32235.5	31361.1	21187.3	24578.8	23357.2
75	GSK-3a/b_M_V	2015-05-20_GBL 9040267_390PMT_207M_GSK3ab_Ab75_A1.gpr	GATA3	P23771	GSK-3a/b	total	M_V	GSK-3a/b-total	27465.7	36794.5	38334.2	24009.8	32072.1	36330.5
76	HER2/c-ErbB2-P185_M_V	2015-05-20_GBL 9040268_390PMT_208M_HER2cErbB2P185_Ab76_A1.gpr	ERBB2	P04626	HER2/c-ErbB2-P185	total	M_V	HER2/c-ErbB2-P185-total	4836.46	5723.7	5770.69	3661.5	4494.61	4561.57
77	p-HER2/ErbB2(Y1248)_R_V	2015-05-12_GBL 9040128_390PMT_68R_pHER2ErbB2Y1248_Ab77_A1.gpr	ERBB2	P04626	HER2/ErbB2	pY1248	R_V	HER2/ErbB2-pY1248	86.196	101.939	93.53	68.135	107.34	85.471
78	p-HER2/ErbB2(Y877)_R_V	2015-05-12_GBL 9040129_390PMT_69R_pHER2ErbB2Y877_Ab78_A1.gpr	ERBB2	P04626	HER2/ErbB2	pY877	R_V	HER2/ErbB2-pY877	1480.27	1574.99	1711.17	1286.48	1375.76	1479.48
79	HER3/ErbB3_R_V	2015-05-12_GBL 9040131_390PMT_71R_HER3ErbB3_Ab79_A1.gpr	ERBB3	P21860	HER3/ErbB3	total	R_V	HER3/ErbB3-total	7552.18	9436.01	9960.03	4342.65	6096.37	6057.04
80	p-HER3/ErbB3(Y1197)_R_V	2015-05-12_GBL 9040132_390PMT_72R_pHER3ErbB3Y1197_Ab80_A1.gpr	ERBB3	P21860	HER3/ErbB3	pY1197	R_V	HER3/ErbB3-pY1197	178.127	244.395	234.076	165.228	215.63	256.417
81	HIF-1a_M_V	2015-05-20_GBL 9040269_390PMT_209M_HIF1a_Ab81_A1.gpr	HIF1A	Q16665	HIF-1a	total	M_V	HIF-1a-total	208.961	91.588	96.713	166.159	72.728	92.894
82	HDAC1_R_V	2015-05-13_GBL 9040134_390PMT_74R_HDAC1_Ab82_A1.gpr	HDAC1	Q13547	HDAC1	total	R_V	HDAC1-total	437.875	485.71	437.695	350.967	405.429	405.684
83	HDAC3_R_V	2015-05-13_GBL 9040135_390PMT_75R_HDAC3_Ab83_A1.gpr	HDAC3	O15379	HDAC3	total	R_V	HDAC3-total	332.296	404.344	345.745	270.23	335.578	345.085
84	HDAC4_R_V	2015-05-13_GBL 9040136_390PMT_76R_HDAC4_Ab84_A1.gpr	HDAC4	P56524	HDAC4	total	R_V	HDAC4-total	623.966	709.2	758.602	614.368	724.261	718.508
85	HDAC6_R_V	2015-05-13_GBL 9040137_390PMT_77R_HDAC6_Ab85_A1.gpr	HDAC6	Q9UBN7	HDAC6	total	R_V	HDAC6-total	36779.2	43813.2	43298.2	42727.7	50184.5	52064.6
86	p-IkappaB-a(S32/36)_M_V	2015-05-20_GBL 9040271_390PMT_211M_pIkappaBalphaS3236_Ab86_A1.gpr	NFKBIA	P25963	IkappaB-a	pS32/36	M_V	IkappaB-a-pS32/36	1672.46	1764.36	2279.67	1659.33	1556.32	2090.87
87	ILK1_R_V	2015-05-13_GBL 9040138_390PMT_78R_ILK1_Ab87_A1.gpr	ILK	Q13418	ILK1	total	R_V	ILK1-total	804.177	1008.38	1020.05	880.836	1037.41	1152.28
88	p-Jak1(Y1022/1023)_R_V	2015-05-13_GBL 9040139_390PMT_79R_pJak1Y1022Y1023_Ab88_A1.gpr	JAK1	P23458	Jak1	pY1022/1023	R_V	Jak1-pY1022/1023	42.523	113.256	110.595	48.999	129.153	133.001
89	Kit-c_R_V	2015-05-13_GBL 9040140_390PMT_80R_Kitc_Ab89_A1.gpr	KIT	P10721	Kit-c	total	R_V	Kit-c-total	111.46	161.903	123.48	91.16	140.384	128.435
91	Lipocalin-1_R_V	2015-05-13_GBL 9040141_390PMT_81R_Lipocalin1_Ab91_A1.gpr	LCN1	P31025	Lipocalin-1	total	R_V	Lipocalin-1-total	5435.17	6624.16	6782.77	5446.45	6278.91	6473.05
92	LRP6_R_V	2015-05-13_GBL 9040142_390PMT_82R_LRP6_Ab92_A1.gpr	LRP6	O75581	LRP6	total	R_V	LRP6-total	2096.74	2828.74	2912.99	1696.48	2040.61	2103.66
93	MEK1_R_V	2015-05-13_GBL 9040143_340PMT_83R_MEK1_Ab93_A1.gpr	MAP2K1	Q02750	MEK1	total	R_V	MEK1-total	24016.6	27273	28406.5	32147.9	35338.6	38597.7
94	p-MEK1/2(S217/221)_R_V	2015-05-13_GBL 9040144_390PMT_84R_pMEK12S217S221_Ab94_A1.gpr	MAP2K1	Q02750	MEK1/2	pS217/221	R_V	MEK1/2-pS217/221	3084.77	3919.49	3812.57	3124.92	3611.01	4037.5
95	p-Met(Y1234/1235)_R_V	2015-05-13_GBL 9040145_390PMT_85R_pMetY1234Y1235_Ab95_A1.gpr	MET	P08581	Met	pY1234/1235	R_V	Met-pY1234/1235	83.87	124.276	114.213	72.166	111.273	112.938
96	MMP-9_R_V	2015-05-13_GBL 9040146_390PMT_86R_MMP9_Ab96_A1.gpr	MMP9	P14780	MMP-9	total	R_V	MMP-9-total	3805.85	4954.67	5284.86	3576.19	4090.34	4491.73
97	mTOR_R_V	2015-05-13_GBL 9040147_390PMT_87R_mTOR_Ab97_A1.gpr	MTOR	P42345	mTOR	total	R_V	mTOR-total	4418.34	5998.59	5969.56	5147.86	5669.3	6511.1
98	p-mTOR(D9C2)XP(S2448)_R_V	2015-05-13_GBL 9040148_390PMT_88R_pmTORS2448_Ab98_A1.gpr	MTOR	P42345	mTOR(D9C2)XP	pS2448	R_V	mTOR(D9C2)XP-pS2448	17457.9	22956.7	23236.5	19673.9	21759.6	25208.4
101	Notch1(C44H11)_R_V	2015-05-13_GBL 9040149_390PMT_89R_Notch1_Ab101_A1.gpr	NOTCH1	P46531	Notch1(C44H11)	total	R_V	Notch1(C44H11)-total	644.365	763.842	812.547	475.381	653.168	654.302
105	p-p27(T187)_R_V	2015-05-13_GBL 9040151_390PMT_91R_pp27T187_Ab105_A1.gpr	CDKN1B	P46527	p27	pT187	R_V	p27-pT187	5529.27	8404.64	9890.69	4608.34	6066.06	8993.56
106	p-p27/KIP1(T198)_R_V	2015-05-13_GBL 9040152_390PMT_92R_pp27KIP1T198_Ab106_A1.gpr	CDKN1B	P46527	p27/KIP1	pT198	R_V	p27/KIP1-pT198	22325.7	24366.2	25012.7	19239.8	19920.1	19406.8
107	p27/KIP1(C-term)_R_V	2015-05-13_GBL 9040153_390PMT_93R_p27KIP1_Ab107_A1.gpr	CDKN1B	P46527	p27/KIP1(C-term)	total	R_V	p27/KIP1(C-term)-total	6807.77	8404.29	8578.55	9876.48	11443.1	12132.2
109	p38/MAPK_R_V	2015-05-13_GBL 9040154_390PMT_94R_p38MAPK_Ab109_A1.gpr	MAPK14,MAPK11,MAPK12	P53778,Q15759,Q16539	p38/MAPK	total	R_V	p38/MAPK-total	32627.4	44667.6	45007.8	40614.8	48673.3	54373.4
111	p-p38(D3F9)XP(T180/Y182)_R_V	2015-05-13_GBL 9040155_390PMT_95R_pp38MAPKT180Y182_Ab111_A1.gpr	MAPK14,MAPK11,MAPK12,MAPK13	O15264,P53778,Q15759,Q16539	p38(D3F9)XP	pT180/Y182	R_V	p38(D3F9)XP-pT180/Y182	151.375	208.052	170.824	235.972	212.503	256.695
112	p44/42MAPK(Erk1/2)_R_V	2015-05-13_GBL 9040156_390PMT_96R_p4442MAPKErk12_Ab112_A1.gpr	MAPK1,MAPK3	P27361,P28482,P27361,P28482	p44/42MAPK(Erk1/2)	total	R_V	p44/42MAPK(Erk1/2)-total	15025.3	19489.1	19560.9	19066.5	22751.4	24559
113	p-p44/42MAPK(Erk1/2)(197G2)(T202/Y204)_R_V	2015-05-13_GBL 9040157_390PMT_97R_pp4442MAPKErk12T202Y204_Ab113_A1.gpr	MAPK1,MAPK3	P27361,P28482,P27361,P28482	p44/42MAPK(Erk1/2)(197G2)	pT202/Y204	R_V	p44/42MAPK(Erk1/2)(197G2)-pT202/Y204	96.143	160.352	163.35	93.931	134.671	179.227
114	p53_R_V	2015-05-13_GBL 9040158_390PMT_98R_p53_Ab114_A1.gpr	TP53	P04637	p53	total	R_V	p53-total	742.554	943.843	1017.04	778.677	918.283	1065.54
115	p-p53(S15)_R_V	2015-05-13_GBL 9040159_390PMT_99R_pp53S15_Ab115_A1.gpr	TP53	P04637	p53	pS15	R_V	p53-pS15	501.676	591.337	597.883	941.599	1051.33	1062.76
116	p70S6K_R_V	2015-05-13_GBL 9040160_390PMT_100R_p70S6K_Ab116_A1.gpr	RPS6KB1	P23443	p70S6K	total	R_V	p70S6K-total	681.186	885.995	926.852	897.768	1205.68	1335.05
117	p-p70S6K(S371)_R_V	2015-05-13_GBL 9040161_390PMT_101R_pp70S6KS371_Ab117_A1.gpr	RPS6KB1	P23443	p70S6K	pS371	R_V	p70S6K-pS371	267.51	400.481	429.025	274.728	425.833	459.687
118	p-p70S6K(T389)_R_V	2015-05-13_GBL 9040162_390PMT_102R_pp70S6KT389_Ab118_A1.gpr	RPS6KB1	P23443	p70S6K	pT389	R_V	p70S6K-pT389	1423.81	2069.83	2440.52	1453.14	1908.35	2595.27
119	p-p70S6K(T412)_R_V	2015-05-13_GBL 9040163_390PMT_103R_pp70S6KT412_Ab119_A1.gpr	RPS6KB1	P23443	p70S6K	pT412	R_V	p70S6K-pT412	2976.27	3936.29	4574.49	3169.02	3923.05	5791.56
121	p-PDGFRa(23B2)(Y754)_R_V	2015-05-14_GBL 9040165_390PMT_105R_pPDGFRalphaY754_Ab121_A1.gpr	PDGFRA	P16234	PDGFRa(23B2)	pY754	R_V	PDGFRa(23B2)-pY754	313.697	237.019	317.958	370.953	186.308	242.135
122	PDGFRb(28E1)_R_V	2015-05-14_GBL 9040166_390PMT_106R_PDGFRbeta_Ab122_A1.gpr	PDGFRB	P09619	PDGFRb(28E1)	total	R_V	PDGFRb(28E1)-total	49.015	5.183	49	102.877	3.468	1
124	p-PDGFRb(Y751)_R_V	2015-05-14_GBL 9040167_390PMT_107R_pPDGFRbetaY751_Ab124_A1.gpr	PDGFRB	P09619	PDGFRb	pY751	R_V	PDGFRb-pY751	1	1	1	1	1	1
125	p-PDK1(S241)_R_V	2015-05-14_GBL 9040168_390PMT_108R_pPDK1pS241_Ab125_A1.gpr	PDK1	Q15118	PDK1	pS241	R_V	PDK1-pS241	10970.1	13832.9	13341.1	11995.5	14524	15695.7
128	PIAS1_R_V	2015-05-14_GBL 9040169_390PMT_109R_PIAS1_Ab128_A1.gpr	PIAS1	O75925	PIAS1	total	R_V	PIAS1-total	6646.18	7973.97	7713.74	5185.93	7395.17	7200.12
129	PTEN(D4.3)XP_R_V	2015-05-14_GBL 9040171_390PMT_111R_PTEN_Ab129_A1.gpr	PTEN	P60484	PTEN(D4.3)XP	total	R_V	PTEN(D4.3)XP-total	6521.78	8209.1	7720.2	6795.72	7853.1	8785.67
130	p-PTEN(S380)_R_V	2015-05-14_GBL 9040172_390PMT_112R_pPTENS380_Ab130_A1.gpr	PTEN	P60484	PTEN	pS380	R_V	PTEN-pS380	11426.5	12752.9	12066.1	12468	14138.8	16116.1
132	p-RafB(S445)_R_V	2015-05-14_GBL 9040173_390PMT_113R_pRafBS445_Ab132_A1.gpr	BRAF	P15056	RafB	pS445	R_V	RafB-pS445	2120.72	2347.2	2488.13	2687.66	3100.94	2958.47
133	RANKL_R_V	2015-05-14_GBL 9040174_390PMT_114R_RANKL_Ab133_A1.gpr	TNFSF11	O14788	RANKL	total	R_V	RANKL-total	9320.51	11284.3	11435.6	9243.72	10600.6	10845.7
134	p-Ret(Y905)_R_V	2015-05-14_GBL 9040175_390PMT_115R_pRetY905_Ab134_A1.gpr	RET	P07949	Ret	pY905	R_V	Ret-pY905	1	1	55.61	60.791	1	25.671
135	S100A7/CBP_M_V	2015-05-20_GBL 9040272_390PMT_212M_S100A7CBP_Ab135_A1.gpr	S100A7	P31151	S100A7/CBP	total	M_V	S100A7/CBP-total	8535.11	9076.88	11549.2	7729.58	8831.45	10458.1
136	SerpinA1_R_V	2015-05-14_GBL 9040176_390PMT_116R_SerpinA1_Ab136_A1.gpr	SERPINA1	P01009	SerpinA1	total	R_V	SerpinA1-total	1467.19	1784.79	1324.1	1473.28	2265.34	2040.57
137	Slug(C19G7)_R_V	2015-05-14_GBL 9040177_390PMT_117R_Slug_Ab137_A1.gpr	SNAI2	O43623	Slug(C19G7)	total	R_V	Slug(C19G7)-total	258.147	136.394	251.535	244.333	159.511	237.148
140	p-Smad2(S465/467)_R_V	2015-05-14_GBL 9040178_390PMT_118R_pSmad2s2_Ab140_A1.gpr	SMAD2	Q15796	Smad2	pS465/467	R_V	Smad2-pS465/467	2460.63	2886.67	3041.45	2448	2761.39	3062.94
144	SOCS1(A156)_R_V	2015-05-14_GBL 9040179_390PMT_119R_SOCS1_Ab144_A1.gpr	SOCS1	O15524	SOCS1(A156)	total	R_V	SOCS1(A156)-total	651.851	705.382	678.382	685.066	640.481	657.374
145	SOCS3_R_V	2015-05-14_GBL 9040180_390PMT_120R_SOCS3_Ab145_A1.gpr	SOCS3	O14543	SOCS3	total	R_V	SOCS3-total	161.205	120.553	120.867	183.542	46.161	83.124
146	Sox2(D6D9)XP_R_V	2015-05-14_GBL 9040181_390PMT_121R_Sox2_Ab146_A1.gpr	SOX2	P48431	Sox2(D6D9)XP	total	R_V	Sox2(D6D9)XP-total	49.959	154.322	222.344	114.14	166.046	195.296
147	p-Src(Y527)_R_V	2015-05-14_GBL 9040182_390PMT_122R_pSrcY527_Ab147_A1.gpr	SRC	P12931	Src	pY527	R_V	Src-pY527	14657.3	16726.6	18379.7	19544.7	20099.7	29142.4
149	Stat1_R_V	2015-05-14_GBL 9040183_340PMT_123R_Stat1_Ab149_A1.gpr	STAT1	P42224	Stat1	total	R_V	Stat1-total	27593.1	11351.8	12755	24872	13078.8	12490.3
150	p-Stat1(Y701)_R_V	2015-05-14_GBL 9040184_390PMT_124R_pStat1Y701_Ab150_A1.gpr	STAT1	P42224	Stat1	pY701	R_V	Stat1-pY701	907.086	547.571	623.364	743.073	495.817	515.434
151	p-Stat2(Y690)_R_V	2015-05-14_GBL 9040185_390PMT_125R_pStat2Y690_Ab151_A1.gpr	STAT2	P52630	Stat2	pY690	R_V	Stat2-pY690	470.065	512.069	706.079	492.45	462.143	506.843
153	p-Stat3(S727)_R_V	2015-05-14_GBL 9040186_390PMT_126R_pStat3S727_Ab153_A1.gpr	STAT3	P40763	Stat3	pS727	R_V	Stat3-pS727	542.105	565.249	469.635	645.399	659.844	610.556
155	p-Stat4(Y693)_R_V	2015-05-14_GBL 9040187_390PMT_127R_pStat4Y693_Ab155_A1.gpr	STAT4	Q14765	Stat4	pY693	R_V	Stat4-pY693	1	51.107	134.491	100.807	82.443	69.447
157	p-Stat5(Y694)_R_V	2015-05-14_GBL 9040188_390PMT_128R_pStat5Y694_Ab157_A1.gpr	STAT5A	P42229	Stat5	pY694	R_V	Stat5-pY694	196.127	291.039	345.961	283.883	351.434	403.281
158	Stat6_R_V	2015-05-14_GBL 9040189_390PMT_129R_Stat6_Ab158_A1.gpr	STAT6	P42226	Stat6	total	R_V	Stat6-total	3225.43	3493.29	3678.99	4439.8	4652.26	4819.88
159	p-Stat6(Y641)_R_V	2015-05-14_GBL 9040191_390PMT_131R_pStat6Y641_Ab159_A1.gpr	STAT6	P42226	Stat6	pY641	R_V	Stat6-pY641	1086.34	1238.59	1353.01	1148.28	1213.42	1258.15
164	p-Tuberin/TSC2(T1462)_R_V	2015-05-14_GBL 9040192_390PMT_132R_pTuberinTSC2R1462_Ab164_A1.gpr	TSC2	P49815	Tuberin/TSC2	pT1462	R_V	Tuberin/TSC2-pT1462	316.574	404.845	497.834	369.627	376.294	417.902
165	Twist(Twist2C1a)_M_V	2015-05-20_GBL 9040273_390PMT_213M_TWIST_Ab165_A1.gpr	TWIST1	Q15672	Twist(Twist2C1a)	total	M_V	Twist(Twist2C1a)-total	397.006	498.721	591.149	343.687	468.772	598.238
166	Vimentin(D21H3)XP_R_V	2015-05-14_GBL 9040193_390PMT_133R_Vimentin_Ab166_A1.gpr	VIM	P08670	Vimentin(D21H3)XP	total	R_V	Vimentin(D21H3)XP-total	1	1	1	1	1	1
167	Wnt5a/b(C27E8)_R_V	2015-05-14_GBL 9040194_390PMT_134R_Wnt5ab_Ab167_A1.gpr	WNT5A	P41221	Wnt5a/b(C27E8)	total	R_V	Wnt5a/b(C27E8)-total	329.515	351.938	438.181	383.184	341.847	356.983
169	YAP(H125)_R_V	2015-05-14_GBL 9040195_390PMT_135R_YAP_Ab169_A1.gpr	YAP1	P46937	YAP(H125)	total	R_V	YAP(H125)-total	18833.1	21970.4	22612	17896.7	21419.4	22622.2
170	ZO-1_R_V	2015-05-18_GBL 9040197_390PMT_137R_ZO1_Ab170_A1.gpr	TJP1	Q07157	ZO-1	total	R_V	ZO-1-total	44.768	21.177	23.205	107.76	91.531	12.361
171	Caspase-7_R_V	2015-05-18_GBL 9040198_390PMT_138R_Caspase7_Ab171_A1.gpr	CASP7	P55210	Caspase-7	total	R_V	Caspase-7-total	3128.26	2055.29	2249.47	3948.3	2627.28	2593.24
173	VEGFR2(55B11)_R_V	2015-05-18_GBL 9040199_390PMT_139R_VEGFR2_Ab173_A1.gpr	KDR	P35968	VEGFR2(55B11)	total	R_V	VEGFR2(55B11)-total	25806.3	28272	25542.5	24436.4	24907.7	24452.8
174	Stat5a(L-20)_R_V	2015-05-18_GBL 9040200_390PMT_140R_Stat5a_Ab174_A1.gpr	STAT5A	P42229	Stat5a(L-20)	total	R_V	Stat5a(L-20)-total	35663	36885.9	36743.4	37080	41818.9	41113.6
178	SOX9_R_V	2015-05-18_GBL 9040201_390PMT_141R_SOX9_Ab178_A1.gpr	SOX9	P48436	SOX9	total	R_V	SOX9-total	774.411	651.842	570.045	770.55	588.254	604.946
179	p-SAPK/JNK(T183/Y185)_R_V	2015-05-18_GBL 9040202_390PMT_142R_pSAPKJNKT183Y185_Ab179_A1.gpr	MAPK8	P45983	SAPK/JNK	pT183/Y185	R_V	SAPK/JNK-pT183/Y185	484.405	592.144	581.633	500.316	565.353	527.797
180	Zeb1_R_V	2015-05-18_GBL 9040203_390PMT_143R_ZEB1_Ab180_A1.gpr	ZEB1	P37275	Zeb1	total	R_V	Zeb1-total	235.829	300.379	285.568	240.604	300.523	213.078
185	PHF8(pAb)_R_V	2015-05-18_GBL 9040204_390PMT_144R_PHF8_Ab185_A1.gpr	PHF8	Q9UPP1	PHF8(pAb)	total	R_V	PHF8(pAb)-total	28445	32288.3	35197.8	28944.7	35430.7	35863.2
187	DNA-PKCS(C-19)_G_V	2015-05-21_GBL 9040294_390PMT_234G_DNAPKCS_Ab187_A1.gpr	PRKDC	P78527	DNA-PKCS(C-19)	total	G_V	DNA-PKCS(C-19)-total	1913.4	2613.61	2300.17	1668.13	2062.36	1897.23
190	SRC-3(clone1208/D1)_M_V	2015-05-20_GBL 9040274_390PMT_214M_SRC3clone1208D1_Ab190_A1.gpr	NCOA3	Q9Y6Q9	SRC-3(clone1208/D1)	total	M_V	SRC-3(clone1208/D1)-total	4143.73	4983.56	5164.97	4241.02	5187.36	5347.19
191	c-Myc(clone1123)_M_V	2015-05-20_GBL 9040275_390PMT_215M_cMyc1123_Ab191_A1.gpr	MYC	P01106	c-Myc(clone1123)	total	M_V	c-Myc(clone1123)-total	1894.37	2000.28	2640.61	1793.68	2101.29	2636.48
192	SRC-2(TIF2)_M_V	2015-05-20_GBL 9040276_390PMT_216M_SRC2TIF2_Ab192_A1.gpr	NCOA2	Q15596	SRC-2(TIF2)	total	M_V	SRC-2(TIF2)-total	1319.2	1637.33	1772.33	1417.43	1996.11	2032.72
193	SRC-1(clone1135/H4|1136/H4H6)_M_V	2015-05-20_GBL 9040277_390PMT_217M_SRC11135H4_Ab193_A1.gpr	NCOA1	Q15788	SRC-1(clone1135/H4|1136/H4H6)	total	M_V	SRC-1(clone1135/H4|1136/H4H6)-total	6552.71	8677.75	8536.46	6054.95	9270.06	10057.2
194	PR(1294)_M_V	2015-05-20_GBL 9040278_340PMT_218M_PR1294_Ab194_A1.gpr	PGR	P06401	PR(1294)	total	M_V	PR(1294)-total	1217.34	1554.6	1668.87	1028.81	1369.53	1545.27
198	ASH2_R_V	2015-05-18_GBL 9040205_390PMT_145R_ASH2_Ab198_A1.gpr	ASH2L	Q9UBL3	ASH2	total	R_V	ASH2-total	46732.3	47814.4	51112.2	45975.1	51239	51525.7
200	CBP(A-22)_R_V	2015-05-18_GBL 9040206_390PMT_146R_CBP_Ab200_A1.gpr	CREBBP	Q92793	CBP(A-22)	total	R_V	CBP(A-22)-total	12014.5	15790.8	14878.9	11790.8	17348.9	16601.9
201	c-Fos(9F6)_R_V	2015-05-18_GBL 9040207_390PMT_147R_cFos_Ab201_A1.gpr	FOS	P01100	c-Fos(9F6)	total	R_V	c-Fos(9F6)-total	592.759	771.381	846.893	590.526	710.433	701.688
202	CHAF1A(D77D5)XP_R_V	2015-05-18_GBL 9040208_390PMT_148R_CHAF1A_Ab202_A1.gpr	CHAF1A	Q13111	CHAF1A(D77D5)XP	total	R_V	CHAF1A(D77D5)XP-total	22491.3	21554.7	25597.5	16939.5	16513.8	17390.3
203	c-Jun(60A8)_R_V	2015-05-18_GBL 9040209_390PMT_149R_cJun_Ab203_A1.gpr	JUN	P05412	c-Jun(60A8)	total	R_V	c-Jun(60A8)-total	1440.47	1419.14	1632.75	1272.07	1395.39	1459.71
204	CRSP1-TRAP220_R_V	2015-05-18_GBL 9040211_390PMT_151R_CRSP1TRAP220_Ab204_A1.gpr	MED1	Q15648	CRSP1-TRAP220	total	R_V	CRSP1-TRAP220-total	23695.5	28404.4	26630.8	18603.6	22881.9	22446.9
205	CtBP2_R_V	2015-05-18_GBL 9040212_390PMT_152R_CtBP2_Ab205_A1.gpr	CTBP2	P56545	CtBP2	total	R_V	CtBP2-total	5281.71	6640.92	6144.06	4916.84	7250.56	6108.24
206	CyclinC_R_V	2015-05-18_GBL 9040213_390PMT_153R_CyclinC_Ab206_A1.gpr	CCNC	P24863	CyclinC	total	R_V	CyclinC-total	19808.6	25844.8	26643.9	18672.7	23070.7	23068.8
207	DRIP130_R_V	2015-05-18_GBL 9040214_390PMT_154R_DRIP130_Ab207_A1.gpr	MED23	Q9ULK4	DRIP130	total	R_V	DRIP130-total	1572.19	1941.22	2075.27	1331.88	1607.76	1529.79
208	FBX011_R_V	2015-05-18_GBL 9040215_390PMT_155R_FBX011_Ab208_A1.gpr	FBXO11	Q86XK2	FBX011	total	R_V	FBX011-total	1190.83	1566.26	1626.21	1287.02	1678.79	1783
209	FoxK2_R_V	2015-05-18_GBL 9040216_390PMT_156R_FoxK2_Ab209_A1.gpr	FOXK2	Q01167	FoxK2	total	R_V	FoxK2-total	1379.92	1910.57	1824.58	910.921	1412.49	1440.11
211	KLF4_R_V	2015-05-18_GBL 9040217_390PMT_157R_KLF4_Ab211_A1.gpr	KLF4	O43474	KLF4	total	R_V	KLF4-total	1260.94	1409.79	1613.13	1066.19	1308.75	1209.89
212	MED12-Abcam_R_V	2015-05-18_GBL 9040218_390PMT_158R_MED12_Ab212_A1.gpr	MED12	Q93074	MED12-Abcam	total	R_V	MED12-Abcam-total	6102.39	7599.34	7031.81	4650.82	7108.06	7106.27
215	p300(C-20)_R_V	2015-05-18_GBL 9040219_340PMT_159R_p300_Ab215_A1.gpr	EP300	Q09472	p300(C-20)	total	R_V	p300(C-20)-total	12901	14730.8	15228.1	11453.9	14340.2	15667.4
216	p-c-Fos(S32)_R_V	2015-05-18_GBL 9040220_390PMT_160R_pcFosS32_Ab216_A1.gpr	FOS	P01100	c-Fos	pS32	R_V	c-Fos-pS32	79.672	132.044	154.773	79.361	134.265	142.052
217	PPP1R10(EPR11706)_R_V	2015-05-18_GBL 9040221_340PMT_161R_PPP1R10_Ab217_A1.gpr	PPP1R10	Q96QC0	PPP1R10(EPR11706)	total	R_V	PPP1R10(EPR11706)-total	24196.8	25420.2	27029	20336	21565.6	21420.1
218	Stat3(D3Z2G)_R_V	2015-05-18_GBL 9040222_340PMT_162R_Stat3_Ab218_A1.gpr	STAT3	P40763	Stat3(D3Z2G)	total	R_V	Stat3(D3Z2G)-total	5408.79	5564.97	5679.98	6493.82	6273.28	7448.18
220	p-TRAP220-MED1(T1457)_R_V	2015-05-18_GBL 9040223_390PMT_163R_pTRAP220MED1T1457_Ab220_A1.gpr	MED1	Q15648	TRAP220-MED1	pT1457	R_V	TRAP220-MED1-pT1457	30698.8	32951.4	30735.8	20909.9	21306	18341.6
221	HIF-2A(D9E3)_R_V	2015-05-18_GBL 9040224_390PMT_164R_HIF2A_Ab221_A1.gpr	EPAS1	Q99814	HIF-2A(D9E3)	total	R_V	HIF-2A(D9E3)-total	80.397	144.073	186.742	59.566	127.316	127.264
223	p-c-Jun(S63)_R_V	2015-05-18_GBL 9040225_390PMT_165R_pcJunS63_Ab223_A1.gpr	JUN	P05412	c-Jun	pS63	R_V	c-Jun-pS63	1	134.068	202.934	1	116.502	117.659
225	Sin3b_R_V	2015-05-18_GBL 9040226_390PMT_166R_Sin3b_Ab225_A1.gpr	SIN3B	O75182	Sin3b	total	R_V	Sin3b-total	1069.49	1396.58	1608.36	928.998	1286.27	1358.76
236	Rb(4H1)_M_V	2015-05-20_GBL 9040279_390PMT_219M_RB_Ab236_A1.gpr	RB1	P49841	Rb(4H1)	total	M_V	Rb(4H1)-total	790.462	942.673	1153.24	723.314	843.648	1099.87
237	p-Rb(S807/811)_R_V	2015-05-19_GBL 9040228_390PMT_168R_pRbS807S811_Ab237_A1.gpr	RB1	P06400	Rb	pS807/811	R_V	Rb-pS807/811	3055.98	3589.61	3814.75	2654.11	2949.47	3676.5
238	p-Rb(C84F6)(S780)_R_V	2015-05-19_GBL 9040229_390PMT_169R_pRbS780_Ab238_A1.gpr	RB1	P06400	Rb(C84F6)	pS780	R_V	Rb(C84F6)-pS780	8214.22	11546.8	11425.8	7020.75	9520.74	9695.75
261	p-FAK(Y576/577)_R_V	2015-05-19_GBL 9040231_390PMT_171R_pFAKY576Y577_Ab261_A1.gpr	PTK2	Q05397	FAK	pY576/577	R_V	FAK-pY576/577	251.769	294.981	242.873	238.263	254.631	241.322
262	p-FAK(Y397)_M_V	2015-05-20_GBL 9040280_390PMT_220M_pFAKY397_Ab262_A1.gpr	PTK2	Q05397	FAK	pY397	M_V	FAK-pY397	541.398	673.021	621.321	552.594	654.837	640.871
264	AR-441_M_V	2015-05-20_GBL 9040281_390PMT_221M_AR441_Ab264_A1.gpr	AR	P10275	AR-441	total	M_V	AR-441-total	1466.97	1476.95	1410.84	1355.75	1535.9	1556.72
265	Ki67_R_V	2015-05-19_GBL 9040232_340PMT_172R_Ki67_Ab265_A1.gpr	MKI67	P46013	Ki67	total	R_V	Ki67-total	24753.7	26300.1	27037.3	20629.6	23108.6	24086.5
266	Integrina4(D2E1)XP_R_V	2015-05-19_GBL 9040233_390PMT_173R_Integrina4_Ab266_A1.gpr	ITGA4	P13612	Integrina4(D2E1)XP	total	R_V	Integrina4(D2E1)XP-total	105.192	149.525	130.098	134.395	161.936	106.318
267	Integrina5_R_V	2015-05-19_GBL 9040234_390PMT_174R_Integrina5_Ab267_A1.gpr	ITGA5	P08648	Integrina5	total	R_V	Integrina5-total	1799.4	1630.94	1596.27	1677.01	1590.66	1424.91
268	IntegrinaV_R_V	2015-05-19_GBL 9040235_390PMT_175R_IntegrinaV_Ab268_A1.gpr	ITGAV	P06756	IntegrinaV	total	R_V	IntegrinaV-total	569.124	671.336	629.544	568.166	649.979	597.282
269	Integrinb1(D2E5)_R_V	2015-05-19_GBL 9040236_390PMT_176R_Integrinb1_Ab269_A1.gpr	ITGB1	P05556	Integrinb1(D2E5)	total	R_V	Integrinb1(D2E5)-total	45645.6	44904.2	44879.2	40206.9	38570	35594.3
270	Integrinb3(D7X3P)XP_R_V	2015-05-19_GBL 9040237_390PMT_177R_Integrinb3_Ab270_A1.gpr	ITGB3	P05106	Integrinb3(D7X3P)XP	total	R_V	Integrinb3(D7X3P)XP-total	187.61	204.128	189.004	161.273	188.019	152.295
271	Integrinb4_R_V	2015-05-19_GBL 9040238_390PMT_178R_Integrinb4_Ab271_A1.gpr	ITGB4	P16144	Integrinb4	total	R_V	Integrinb4-total	3606.88	3392.71	3348.38	3517.82	3956.63	3574.18
285	AMPKa(F6)_M_V	2015-05-20_GBL 9040282_390PMT_222M_AMPKa_Ab285_A1.gpr	PRKAA1	Q13131	AMPKa(F6)	total	M_V	AMPKa(F6)-total	2009.39	2869.29	2486.36	2353.85	2652.57	3057.79
286	PI3Kp85_R_V	2015-05-19_GBL 9040239_390PMT_179R_PI3Kp85_Ab286_A1.gpr	PIK3R1,PIK3R2	P27986, O00459	PI3Kp85	total	R_V	PI3Kp85-total	829.569	967.488	895.93	925.083	940.538	960.484
287	AMPKa(23A3)_R_V	2015-05-19_GBL 9040240_390PMT_180R_AMPKa_Ab287_A1.gpr	PRKAA1	Q13131	AMPKa(23A3)	total	R_V	AMPKa(23A3)-total	793.388	953.986	940.187	1034.38	1105.44	1201.7
288	PI3Kp110a(C73F8)_R_V	2015-05-19_GBL 9040241_390PMT_181R_PI3Kp110a_Ab288_A1.gpr	PIK3CA	P42336	PI3Kp110a(C73F8)	total	R_V	PI3Kp110a(C73F8)-total	4040.13	5038.27	5161.81	5406.96	6283.89	7102.89
295	ERa(SP1)_R_V	2015-05-19_GBL 9040242_390PMT_182R_ERa_Ab295_A1.gpr	ESR1	P03372	ERa(SP1)	total	R_V	ERa(SP1)-total	14978.8	14244.5	15529.1	9409.17	8411.67	9168.22
296	Bcl2(Clone-124)_M_V	2015-05-20_GBL 9040283_390PMT_223M_BCL2_Ab296_A1.gpr	BCL2	P10415	Bcl2(Clone-124)	total	M_V	Bcl2(Clone-124)-total	5185.26	4527.06	4875.15	2431.11	2001.78	2106.18
300	MEK6_R_V	2015-05-19_GBL 9040243_390PMT_183R_MEK6_Ab300_A1.gpr	MAP2K6	P525643	MEK6	total	R_V	MEK6-total	31137.2	41362	40043.9	42747.7	53732	57513
301	p21_R_V	2015-05-19_GBL 9040244_390PMT_184R_p21_Ab301_A1.gpr	CDKN1A	P38936	p21	total	R_V	p21-total	1007.69	798	1021.45	1024.93	735.514	852.347
304	Atg12(D88H11)_R_V	2015-05-19_GBL 9040245_390PMT_185R_Atg12_Ab304_A1.gpr	ATG12	O94817	Atg12(D88H11)	total	R_V	Atg12(D88H11)-total	1513.09	2334.68	2468.66	1876.39	2701.01	2935.03
305	Beclin-1(D40C5)_R_V	2015-05-19_GBL 9040246_390PMT_186R_Beclin1_Ab305_A1.gpr	BECN1	Q14457	Beclin-1(D40C5)	total	R_V	Beclin-1(D40C5)-total	1253.62	1714.78	1702.42	1286.83	1662.51	1819.06
306	Caspase-3(Asp175)_R_V	2015-05-19_GBL 9040247_390PMT_187R_pCaspase3D175_Ab306_A1.gpr	CASP3	P42574	Caspase-3(Asp175)	total	R_V	Caspase-3(Asp175)-total	190.7	249.569	296.832	197.276	281.59	326.431
307	Beta-Catenin(CT)_R_V	2015-05-19_GBL 9040248_320PMT_188R_bCatenin_Ab307_A1.gpr	CTNNB1	P35222	Beta-Catenin(CT)	total	R_V	Beta-Catenin(CT)-total	20141.4	19602.8	21132.9	19028	20493	20556.1
308	c-Src(B-12)_M_V	2015-05-20_GBL 9040284_390PMT_224M_c-Src_Ab308_A1.gpr	FYN,SRC,YES1	P06241,P12931,P07947	c-Src(B-12)	total	M_V	c-Src(B-12)-total	26623.6	31143.9	34353.7	20221	23992.7	25275.1
309	IGF-IR(3B7)_M_V	2015-05-20_GBL 9040285_390PMT_225M_IGFIR_Ab309_A1.gpr	IGF1R	P08069	IGF-IR(3B7)	total	M_V	IGF-IR(3B7)-total	281.509	298.732	372.337	246.919	292.867	347.277
311	Laminin5_M_V	2015-05-20_GBL 9040286_390PMT_226M_Laminin5_Ab311_A1.gpr	LAMC2	Q13753	Laminin5	total	M_V	Laminin5-total	123.615	63.591	179.44	37.576	78.549	156.995
312	Atg3_R_V	2015-05-19_GBL 9040249_390PMT_189R_Atg3_Ab312_A1.gpr	ATG3	Q9NT62	Atg3	total	R_V	Atg3-total	228.215	301.898	318.988	270.971	358.298	410.917
314	Atg7_R_V	2015-05-19_GBL 9040251_390PMT_191R_Atg7_Ab314_A1.gpr	ATG7	O95352	Atg7	total	R_V	Atg7-total	637.77	857.39	907.956	754.712	912.353	1040.95
315	LC3A(D50G8)XP_R_V	2015-05-19_GBL 9040252_390PMT_192R_LC3A_Ab315_A1.gpr	MAP1LC3A	Q9H492	LC3A(D50G8)XP	total	R_V	LC3A(D50G8)XP-total	275.805	357.246	433.243	243.761	335.536	381.299
316	LC3B(D11)XP_R_V	2015-05-19_GBL 9040253_390PMT_193R_LC3B_Ab316_A1.gpr	MAP1LC3B	Q9GZQ8	LC3B(D11)XP	total	R_V	LC3B(D11)XP-total	1577.7	1941.2	2136.75	1286.83	1455.44	1646.63
318	p-EGFR(Y845)_R_V	2015-05-19_GBL 9040254_390PMT_194R_pEGFRY845_Ab318_A1.gpr	EGFR	P00533	EGFR	pY845	R_V	EGFR-pY845	332.422	425	469.178	346.934	422.386	434.085
319	p-EGFR(Y992)_R_V	2015-05-19_GBL 9040255_390PMT_195R_pEGFRY992_Ab319_A1.gpr	EGFR	P00533	EGFR	pY992	R_V	EGFR-pY992	163.606	261.424	271.732	180.27	256.81	259.866
320	Aromatase-A(Clone677H7F10)_M_V	2015-05-20_GBL 9040287_390PMT_227M_Aromatase_Ab320_A1.gpr	CYP19A1	P11511	Aromatase-A(Clone677H7F10)	total	M_V	Aromatase-A(Clone677H7F10)-total	477.81	542.105	840.002	463.839	608.694	717.465
322	p-ErbB2/HER2(Y1248)_R_V	2015-05-19_GBL 9040257_390PMT_197R_pHER2ErbB2Y1248GMU_Ab322_A1.gpr	ERBB2	P04626	ErbB2/HER2	pY1248	R_V	ErbB2/HER2-pY1248	531.459	674.238	747.536	537.408	611.614	766.241
323	HER2/c-ErbB2_R_V	2015-05-21_GBL 9040295_340PMT_235R_HER2c-ErbB2_Ab323_A1.gpr	ERBB2	P04626	HER2/c-ErbB2	total	R_V	HER2/c-ErbB2-total	15351.4	15604	15502.9	12639	13744.9	13080.1
325	p-SHC(2431)(Y317)_R_V	2015-05-21_GBL 9040292_390PMT_232R_pSHCY317MDA_Ab325_A1.gpr	SHC1	P29353	SHC(2431)	pY317	R_V	SHC(2431)-pY317	461.841	361.098	236.895	364.475	294.712	288.63
326	SRD5A1_R_V	2015-05-21_GBL 9040293_390PMT_233R_SRD5A1_Ab326_A1.gpr	SRD5A1	P18405	SRD5A1	total	R_V	SRD5A1-total	1117.41	1320.26	1150.88	1048.29	1159.17	1028.99
328	FAS_R_V	2015-05-21_GBL 9040296_390PMT_236R_FAS_Ab328_A1.gpr	FAS	P25445	FAS	total	R_V	FAS-total	678.733	965.53	759.709	686.527	898.185	844.64
329	HexokinaseII(C64G5)_R_V	2015-05-21_GBL 9040297_390PMT_237R_HexokinaseII_Ab329_A1.gpr	HK2	P52789	HexokinaseII(C64G5)	total	R_V	HexokinaseII(C64G5)-total	3473.25	3840.69	3608.89	3003.82	2773.69	2703.94
330	IDH2_M_V	2015-05-21_GBL 9040301_320PMT_241M_IDH2_Ab330_A1.gpr	IDH2	P48735	IDH2	total	M_V	IDH2-total	25224.7	26705.7	27893.8	23982.3	24508.2	28382.5
332	RRM2(EPR11820)_R_V	2015-05-21_GBL 9040299_390PMT_239R_RRM2_Ab332_A1.gpr	RRM2	P313503	RRM2(EPR11820)	total	R_V	RRM2(EPR11820)-total	52421	53248.6	52874.1	49868.6	49302.3	62894.8
334	p-Stat1(Y701)(D4A7)_R_V	2015-05-21_GBL 9040300_390PMT_240R_pStat1Y701(D4A7)_Ab334_A1.gpr	STAT1	P42224	Stat1(Y701)	pD4A7	R_V	Stat1(Y701)-pD4A7	5282.62	2158.38	2298.53	3278.19	1502.67	1346.54
